# *In vivo* metabolomics identifies CD38 as an emergent vulnerability in *LKB1*-mutant lung cancer

**DOI:** 10.1101/2023.04.18.537350

**Authors:** Jiehui Deng, David H. Peng, David Fenyo, Hao Yuan, Alfonso Lopez, Daniel S. Levin, Mary Meynardie, Mari Quinteros, Michela Ranieri, Soumyadip Sahu, Sally C. M. Lau, Elaine Shum, Vamsidhar Velcheti, Salman R. Punekar, Natasha Rekhtman, Catríona M. Dowling, Vajira Weerasekara, Yun Xue, Hongbin Ji, Yik Siu, Drew Jones, Aaron N. Hata, Takeshi Shimamura, John T. Poirier, Charles M Rudin, Takamitsu Hattori, Shohei Koide, Thales Papagiannakopoulos, Benjamin G. Neel, Nabeel Bardeesy, Kwok-kin Wong

## Abstract

LKB1/STK11 is a serine/threonine kinase that plays a major role in controlling cell metabolism, resulting in potential therapeutic vulnerabilities in LKB1-mutant cancers. Here, we identify the NAD^+^ degrading ectoenzyme, CD38, as a new target in LKB1-mutant NSCLC. Metabolic profiling of genetically engineered mouse models (GEMMs) revealed that LKB1 mutant lung cancers have a striking increase in ADP-ribose, a breakdown product of the critical redox co-factor, NAD^+^. Surprisingly, compared with other genetic subsets, murine and human LKB1-mutant NSCLC show marked overexpression of the NAD+-catabolizing ectoenzyme, CD38 on the surface of tumor cells. Loss of LKB1 or inactivation of Salt-Inducible Kinases (SIKs)—key downstream effectors of LKB1— induces CD38 transcription induction via a CREB binding site in the CD38 promoter. Treatment with the FDA-approved anti-CD38 antibody, daratumumab, inhibited growth of LKB1-mutant NSCLC xenografts. Together, these results reveal CD38 as a promising therapeutic target in patients with LKB1 mutant lung cancer.

**SIGNIFICANCE:** Loss-of-function mutations in the *LKB1* tumor suppressor of lung adenocarcinoma patients and are associated with resistance to current treatments. Our study identified CD38 as a potential therapeutic target that is highly overexpressed in this specific subtype of cancer, associated with a shift in NAD homeostasis.
