## Supplementary material for "*In vivo* metabolomics identifies CD38 as an emergent vulnerability in *LKB1*-mutant lung cancer": Table S5

### Sheet: Sheet1
Table S5. Primer sets used for real-time PCR of KP gRNA cell lines.
Target Gene	Forward primer (5' -->3')	Reverse primer (5' -->3')
Sik1	ACCGGGACCTCAAGACGGAGAA	ATACGGGGGGCTCCCACACCAC
Sik2	TAAAACTGGTGAACTGCTGGC	GAGCTCCACAGACAAGGACATA
Sik3	ACCTGGTGACAGAATACGCTAG	CCGACAGTGACAAAAATACACC
Cd38	GGTCCAAGTGATGCTCAATGGG	AGCTCCTTCGATGTCGTGCATC
Actb	CTGTCCCTGTATGCCTCTG	ATGTCACGCACGATTTCC
